# Variation in gene expression patterns across a conifer hybrid zone highlights the architecture of adaptive evolution under novel selective pressures

**DOI:** 10.1101/2021.11.24.469945

**Authors:** Mitra Menon, Jared Swenson, Ehren Moler, Amy V. Whipple, Kristen M. Waring, Andrew J. Eckert

**Affiliations:** Department of Evolution & Ecology and Center for Population Biology, University of California, Davis, CA 95616, USA; Department of Biology, Virginia Commonwealth University, Richmond, VA 23284, USA; Department of Biological Sciences and Center for Adaptive Western Landscapes, Northern Arizona University, Flagstaff, AZ 86011, USA; School of Forestry, Northern Arizona University, Flagstaff, AZ 86011, USA

## Abstract

- Variation in gene expression among natural populations are key contributors to adaptive evolution. Understanding the architecture underlying adaptive trait evolution provides insights into the adaptive potential of populations exposed to novel selective pressures.
- We investigated patterns and processes driving trait differentiation under novel climatic conditions by combining common garden experiments with transcriptome-wide datasets obtained from *Pinus strobiformis - Pinus flexilis* hybrid zone populations.
- We found strong signals of genotype-environment interactions at the individual transcript and the co-expression module level, a marked influence of drought related variables on adaptive evolution and an environment dependent influence of *P. flexilis* ancestry on survival. Using co-expression network connectivity as a proxy for pleiotropy we highlight that adaptive transcripts were pleiotropic across both gardens and modules with strong population differentiation exhibited lower preservation across gardens.
- Our work highlights the utility of integrating transcriptomics with space-for-time substitution studies to evaluate the adaptive potential of long-lived species. We conclude by suggesting that the combination of pleiotropic trait architectures and substantial genetic variation may enable long-lived forest tree species to respond to rapid shift in climatic conditions.
