## Supplemental Table 3 for "Variation in gene expression patterns across a conifer hybrid zone highlights the architecture of adaptive evolution under novel selective pressures"

Garden	moduleID	medianRank	ZsummaryPreser	Zsummary-connectivity	Survival-corr	Ancestry-corr	Survival-FDR	Ancestry-FDR	Survival-p	Ancestry-p	PopEff	Pop(p-val)	QstEnrichmentScore	QstDiff	Predicted.Gene/Protein of the transcript with hMEM
WP	ME1	3	32.82424856	18.65086761	-0.240806851	-0.01670468	0.180864089	0.9	0.2	0.9	652.1458194	1.01E-21	2.102641293	0.03465613	RNA-binding protein 25
WP	ME2	8	44.1119846	26.91137344	0.432953867	0.171871903	0.043407381	0.771428571	0.02	0.4	125.4866535	5.35E-15	1.41767792	-0.371150789	PHAVU
WP	ME3	21	10.51200454	7.617144904	-0.223155388	0.10627435	0.180864089	0.81	0.2	0.6	1047.998031	1.13E-23	2.021622087	0.405873005	Filament-like plant protein 7
WP	ME4	20	3.527744146	2.567572166	0.126234842	0.169095855	0.271296134	0.771428571	0.5	0.4	307.879169	1.20E-18	0.860768779	NA	NA
WP	ME5	17	30.59596012	16.87107469	0.277684043	-0.107855984	0.12057606	0.81	0.1	0.6	183.107465	1.58E-16	1.379319926	0.049213532	NA
WP	ME6	23	15.28271214	15.61833467	-0.144668224	-0.076598568	0.255337538	0.9	0.4	0.7	445.1403421	3.72E-20	0.812125826	-0.549118439	TUBB6
WP	ME7	13	24.89523264	33.0028788	-0.165959557	-0.178393278	0.255337538	0.771428571	0.4	0.3	153.2200848	8.34E-16	0.983526665	-0.447967126	NA
WP	ME8	17	9.41456544	9.456204698	-0.265152135	-0.559128581	0.180864089	0.027	0.2	0.001	102.0861788	3.63E-14	0	NA	NA
WP	ME9	22	5.912904274	4.898666765	-0.103967815	0.098570322	0.295959419	0.81	0.6	0.6	0.448455199	0.890907157	0	0.005420704	DES
WP	ME10	25	1.957262848	8.50499277	-0.027021707	0.286483602	0.361728179	0.54	0.9	0.1	0.167662099	0.995301954	0	0.003333311	protein phosphatase 2C
WP	ME11	22	10.86725072	11.38505686	-0.431592074	-0.467561179	0.043407381	0.1215	0.02	0.009	345.7607037	4.03E-19	1.620270643	0.375482364	tetraspanin-3
WP	ME12	11	22.51677741	24.46609799	-0.283694483	-0.145090093	0.12057606	0.771428571	0.1	0.4	321.7367524	7.94E-19	0.54651986	0.266122454	PAL
WP	ME13	11	12.92981452	9.796599003	-0.209193824	-0.024174159	0.250427201	0.9	0.3	0.9	143.9520128	1.49E-15	1.424720738	NA	NA
WP	ME14	5	18.62967155	17.4223187	-0.04480706	0.091280904	0.333902934	0.81	0.8	0.6	0.524756821	0.83875738	0	0.0071757	NA
WP	ME15	13	18.96314251	21.78383687	0.295214222	0.209193192	0.12057606	0.771428571	0.1	0.3	140.8856922	1.82E-15	1.721537559	0.217706813	NA
WP	ME16	1	54.39338348	30.26429008	-0.056974706	0.012091999	0.333902934	0.9	0.8	0.9	0.926104387	0.524793322	0.136584798	0.019600753	ECERIFERUM 1
WP	ME17	27	4.768236213	2.044772223	-0.503018035	-0.261237145	0.018086409	0.675	0.005	0.2	408.1686955	8.43E-20	0.744448674	NA	NA
WP	ME18	3	22.58924946	18.34510713	0.118370379	0.104500408	0.271296134	0.81	0.5	0.6	0.703124562	0.699020921	0	0.010159184	NA
WP	ME19	10	18.20723734	18.35251381	0.688454006	0.346852038	0.000325555	0.405	3.00E-05	0.06	332.0640337	5.90E-19	0.997591181	0.273932385	NA
WP	ME20	26	6.737947852	5.673233644	0.042875417	-0.143878465	0.333902934	0.771428571	0.8	0.4	55.77710812	9.15E-12	1.215202983	0.199941917	HP
WP	ME21	15	25.5039026	21.01363139	-0.092253509	-0.265425715	0.295959419	0.675	0.6	0.2	0.257446713	0.978981044	0	0.010105512	40S
WP	ME22	7	16.64900714	12.62988347	-0.143306054	0.122178802	0.255337538	0.81	0.4	0.5	0.892351791	0.549780521	0	0.007252266	HSP90AB1
WP	ME23	15	26.80453854	16.17696484	-0.137927197	-0.042633131	0.271296134	0.9	0.5	0.8	80.07870379	3.39E-13	1.166594863	-0.286089952	HSP-like
WP	ME24	18	9.59211174	6.472061285	0.528965621	0.227029913	0.016277768	0.675	0.003	0.2	663.1223797	8.60E-22	3.966422535	NA	NA
WP	ME25	6	18.6635004	14.47989563	0.17373508	0.018430063	0.255337538	0.9	0.4	0.9	418.6532004	6.64E-20	1.456102252	NA	NA
WP	ME26	8	23.07644633	22.7020637	-0.061323499	0.040006204	0.330273555	0.9	0.7	0.8	273.6307968	3.65E-18	1.748022752	NA	NA
WP	ME27	17	15.47673792	15.179648	-0.325892388	-0.394730951	0.12057606	0.27	0.08	0.03	193.0488906	9.63E-17	1.111042727	0.041532934	NA
BS	ME1	11	9.01134562	8.639921317	0.324174133	0.274719533	0.386887002	0.236713836	0.08	0.1	1.119568367	0.395985546	0	0.002505446	NA
BS	ME2	23	5.742533401	6.128128416	-0.052836657	0.081318581	0.898576262	0.441865827	0.8	0.7	41.39577033	1.33E-10	0.669875191	0.333162877	Acyl-coenzyme A thioesterase 13
BS	ME3	30	3.91925623	4.100718991	-0.147201309	0.091901635	0.589542098	0.441865827	0.4	0.6	395.2821564	1.14E-19	2.057967083	0.429581936	NA
BS	ME4	19	16.17830459	19.86997891	-0.291348467	-0.206948583	0.386887002	0.355070754	0.1	0.3	205.8478195	5.28E-17	1.234271272	-0.149322429	NA
BS	ME5	18	18.58760213	19.98654666	-0.019499666	0.311544335	0.898576262	0.236713836	0.9	0.09	0.280296034	0.972294957	0	0.006538181	RPL5
BS	ME6	11	19.34404205	23.61889266	-0.084950081	0.214738497	0.866626884	0.355070754	0.7	0.3	1.54519357	0.202734792	0.213728915	0.051392367	QWRF motif
BS	ME7	27	12.45557817	15.31028108	0.219910854	0.342074628	0.515849336	0.236713836	0.2	0.06	664.0938706	8.48E-22	1.373551424	-0.142753339	GUN4
BS	ME8	9	15.41968452	14.01195145	0.14408973	0.049609358	0.589542098	0.441865827	0.4	0.8	115.8194444	1.13E-14	2.507824209	0.440428865	OSI_29284
BS	ME9	4	23.83441664	26.81942768	0.146652299	-0.2149837	0.589542098	0.355070754	0.4	0.3	0.693246628	0.70702049	0	0.007157165	RPL18
BS	ME10	24	9.035399281	10.11106772	-0.023963064	0.177572453	0.898576262	0.355070754	0.9	0.3	372.3712422	2.00E-19	0.65665397	0.153852077	ALB
BS	ME11	24	24.65254244	20.16197179	0.362297165	0.134608982	0.371411522	0.414249213	0.05	0.5	822.9755853	1.11E-22	1.733696835	0.161894974	SUVR5
BS	ME12	28	11.60215813	19.24781113	-0.176976713	-0.112753549	0.589542098	0.441865827	0.3	0.6	295.1108373	1.79E-18	2.127958857	-0.309813623	Sin3-Like
BS	ME13	15	13.50810169	7.785191337	0.622100903	0.410764695	0.003095096	0.236713836	2.00E-04	0.02	380.4721667	1.64E-19	2.872270605	NA	NA
BS	ME14	14	29.30703996	30.17494718	0.285497268	0.049315453	0.386887002	0.441865827	0.1	0.8	238.6859244	1.32E-17	2.129309942	-0.286840343	NA
BS	ME15	12	9.907176763	10.61730787	-0.497093211	0.038704563	0.051584934	0.441865827	0.005	0.8	426.2235586	5.60E-20	1.919450067	0.388476575	PHR1-LIKE
BS	ME16	18	20.34900442	27.01290484	-0.187840179	-0.171703001	0.589542098	0.414249213	0.3	0.4	55.01541978	1.04E-11	1.373551424	-0.438300323	NDR1/HIN1-like
BS	ME17	8	17.63246505	21.34181597	0.074934173	-0.196042949	0.866626884	0.355070754	0.7	0.3	0.816661541	0.607993279	0	0.024698172	alpha-terpineol synthase
BS	ME18	6	34.07598887	42.09943868	-0.063434762	0.138532993	0.866626884	0.414249213	0.7	0.5	1.305130548	0.297314394	0	0.00653425	NA
BS	ME19	28	9.015683225	11.50744455	0.215035274	0.266991523	0.589542098	0.355070754	0.3	0.2	254.2842413	7.26E-18	0.675923726	0.357968839	NA
BS	ME20	31	13.09939719	13.09347208	-0.235422354	0.084262814	0.515849336	0.441865827	0.2	0.7	1471.151133	4.53E-25	0.598868421	-0.58210048	EF1A
BS	ME21	3	12.51228562	9.666209498	-0.158063416	0.037842743	0.589542098	0.441865827	0.4	0.8	0.465812379	0.879698698	0	0.010668216	HSP90AA1
BS	ME22	12	7.411512401	6.9832759	0.346374389	0.042529228	0.371411522	0.441865827	0.06	0.8	190.1959222	1.11E-16	0	NA	NA
BS	ME23	25	12.90454389	17.08285769	0.123669787	0.239484497	0.703430912	0.355070754	0.5	0.2	222.8641172	2.51E-17	1.276360659	-0.219177225	TIF-2
BS	ME24	20	15.32043674	20.75901401	0.146016901	0.000110814	0.589542098	0.534515113	0.4	1	22.43040351	2.69E-08	1.125692521	-0.127117687	LIFEGUARD 2
BS	ME25	2	25.6742893	17.41661067	0.03368914	0.045770958	0.898576262	0.441865827	0.9	0.8	1.118154749	0.396831105	0	0.009352398	NA
BS	ME26	16	18.50418347	22.12209099	0.709153857	0.291060143	0.00030951	0.236713836	1.00E-05	0.1	568.5858674	3.68E-21	0.644984837	0.267502505	Histone H4
BS	ME27	5	33.82921589	18.59611874	-0.166778765	0.130825463	0.589542098	0.414249213	0.4	0.5	196.7604112	8.05E-17	1.94437799	0.513086477	NA
BS	ME28	3	17.78910868	17.12541041	0.027292789	-0.127283127	0.898576262	0.414249213	0.9	0.5	0.460762265	0.883003845	0	0.013346557	CYP
BS	ME29	29	7.524237416	7.558198045	0.227338133	0.308037685	0.515849336	0.236713836	0.2	0.1	227.5125241	2.06E-17	0.475292398	NA	NA
BS	ME30	18	9.826494247	8.582499337	-0.242888756	-0.307672708	0.515849336	0.236713836	0.2	0.1	158.0542118	6.24E-16	0.536620449	0.327982203	POSF21
BS	ME31	7	18.80451837	13.82083484	0.051710258	0.141995557	0.898576262	0.414249213	0.8	0.5	0.828083997	0.599039655	0	0.026613504	TPT1
